# Predicting Adverse Drug Reactions of Two-drug Combinations using Structural and Transcriptomic Drug Representations to Train a Artificial Neural Network

**DOI:** 10.1101/2020.06.30.176016

**Authors:** Susmitha Shankar, Ishita Bhandari, David T. Okou, Gowri Srinivasa, Prashanth Athri

## Abstract

Adverse drug reactions (ADRs) are pharmacological events triggered by drug interactions with various sources of origin including drug-drug interactions. While there are many computational studies that explore models to predict ADRs originating from single drugs, only a few of them explore models that predict ADRs from drug combinations. Further, as far as we know, none of them have developed models using transcriptomic data, specifically the LINCS L1000 drug induced gene expression data to predict ADRs for drug combinations. In this study we use the TWOSIDES database as a source of ADRs originating from two-drug combinations. 34,549 common drug pairs between these two databases were used to train an artificial neural network (ANN), to predict 243 ADRs that were induced by at least 10% of the drug pairs. Our model predicts the occurrence of these ADRs with an average accuracy of 82% across a multi fold cross validation.

Source Code and input dataset used in this study can be found at: https://bitbucket.org/ishita98/prediction-of-adr/src/master/
