## Supplementary material for "Predicting Adverse Drug Reactions of Two-drug Combinations using Structural and Transcriptomic Drug Representations to Train a Artificial Neural Network": ADR Prediction Comparison

### Sheet: Evaluation Metrics for the 
	F1 Scores	Accuracy	ROC	ADR
28	0.703959	0.86475	0.702692	Drug.addiction
101	0.702245	0.825875	0.709496	bruxism
48	0.692815	0.813875	0.698257	Mod
104	0.691321	0.885625	0.699877	bursitis
155	0.69088	0.859375	0.693449	fibromyalgia
200	0.689689	0.835	0.697851	migraine
79	0.687058	0.7815	0.689559	arteriosclerotic.heart.disease
63	0.686985	0.776	0.69039	acid.reflux
145	0.685067	0.77325	0.687172	elevated.cholesterol
167	0.678289	0.747125	0.681677	heart.attack
232	0.678249	0.826	0.686881	sleep.apnea
74	0.677378	0.7495	0.681442	apoplexy
118	0.675659	0.86975	0.683858	cholecystitis
213	0.674605	0.860125	0.679108	obesity
120	0.674125	0.80975	0.669985	chronic.obstructive.airway.disease
3	0.672203	0.738125	0.674362	Aching.joints
51	0.672029	0.812125	0.677194	Osteoarthritis
227	0.669071	0.82225	0.669946	road.traffic.accident
111	0.668858	0.875125	0.667341	carpal.tunnel
218	0.668695	0.867875	0.665831	panic.attack
139	0.668312	0.85775	0.669098	drug.withdrawal
202	0.667668	0.762375	0.664688	muscle.spasm
212	0.667278	0.859375	0.672827	night.sweat
52	0.666313	0.6955	0.664935	Pain
99	0.665788	0.769625	0.667776	bronchitis
141	0.665782	0.778625	0.66896	dyspepsia
12	0.665014	0.718625	0.664992	Back.Ache
24	0.663974	0.773875	0.66621	Diabetes
241	0.663888	0.728	0.664663	weight.gain
80	0.663727	0.814375	0.664728	arthritis
208	0.663382	0.844	0.664489	nervous.tension
214	0.662758	0.84875	0.664062	osteomyelitis
115	0.662676	0.81325	0.661499	cervicalgia
86	0.661561	0.802875	0.665978	asthma
97	0.661299	0.853625	0.664641	bone.pain
43	0.660826	0.69775	0.658473	Hypoventilation
171	0.660117	0.84325	0.662842	hernia.hiatal
19	0.659674	0.732125	0.660694	Cardiac.decompensation
106	0.659633	0.793875	0.657703	cardiac.disease
45	0.658731	0.828125	0.657686	Infection.Upper.Respiratory
9	0.658483	0.713	0.661449	Anxiety
56	0.658384	0.774625	0.659868	Sinusitis
177	0.658076	0.823875	0.662394	hyperlipaemia
83	0.657816	0.826875	0.655654	aseptic.necrosis.bone
119	0.657603	0.797375	0.658893	cholelithiasis
73	0.656128	0.807625	0.663141	angina
116	0.655917	0.699625	0.65363	chest.pain
113	0.65387	0.762625	0.656429	cellulitis
198	0.653593	0.870875	0.652531	malnourished
160	0.653167	0.806125	0.652605	gastric.inflammation
180	0.652639	0.83975	0.658021	hypothyroid
121	0.651911	0.863625	0.660418	cognitive.disorder
161	0.651715	0.860625	0.658501	gastroenteritis
81	0.651268	0.83425	0.657554	arthropathy
96	0.649974	0.79825	0.650989	bone.marrow.failure
221	0.649804	0.6895	0.650145	pleural.pain
21	0.649704	0.836875	0.65626	Cardiomyopathy
47	0.648389	0.8485	0.664659	Intervertebral.Disc.Herniation
88	0.648367	0.792375	0.649077	atelectasis
142	0.648349	0.831	0.646231	dysuria
158	0.648053	0.841375	0.651582	fungal.disease
143	0.647694	0.694375	0.646087	edema.extremities
78	0.647621	0.8515	0.653339	arteriosclerosis
34	0.646545	0.723875	0.643047	Extremity.pain
55	0.646481	0.862375	0.654246	Scar
233	0.646296	0.822	0.643264	sleep.disorder
7	0.645869	0.75725	0.645108	Amnesia
46	0.645758	0.717125	0.645792	Infection.Urinary.Tract
152	0.645634	0.826625	0.652209	esophagitis
135	0.645075	0.851875	0.649563	diverticulitis
192	0.644626	0.811875	0.64361	lipoma
102	0.644407	0.791	0.649655	bulging
50	0.642922	0.756125	0.644802	Neutropenia
30	0.642435	0.80475	0.648254	Dyspnea.exertional
125	0.64213	0.7185	0.643885	constipated
174	0.64176	0.8685	0.63974	hot.flash
239	0.641704	0.802125	0.642852	transient.ischaemic.attack
210	0.641474	0.776875	0.646703	neuropathy.peripheral
38	0.64122	0.77525	0.638416	Hallucination
205	0.64103	0.753125	0.642217	narcolepsy
54	0.640643	0.7285	0.646355	Pleural.Effusion
13	0.640559	0.82425	0.645145	Bacterial.infection
159	0.63927	0.855625	0.646419	gall.bladder
26	0.638925	0.861375	0.640844	Diplopia
206	0.638132	0.861	0.644176	nasal.congestion
193	0.638042	0.819625	0.639101	lobar.pneumonia
165	0.637997	0.83975	0.647925	haemorrhoids
154	0.637719	0.821	0.640736	fatty.liver
41	0.63742	0.694125	0.637751	High.blood.pressure
39	0.637351	0.694375	0.637651	Head.ache
59	0.636897	0.686	0.637365	abdominal.pain
100	0.636753	0.793875	0.63579	bruise
186	0.636651	0.7275	0.64003	insomnia
229	0.636101	0.831	0.645425	septic.shock
103	0.636037	0.8375	0.641183	burning.sensation
61	0.635867	0.86675	0.634215	abscess
18	0.635738	0.805	0.643743	Candida.Infection
215	0.635251	0.8665	0.642012	osteoporosis
197	0.635136	0.83725	0.639883	lung.infiltration
62	0.634809	0.771	0.633709	aching.muscles
20	0.634698	0.8075	0.645429	Cardiac.ischemia
94	0.634519	0.764375	0.631415	blurred.vision
105	0.634046	0.862875	0.629837	candidiasis.of.mouth
49	0.634041	0.8365	0.645286	Nephrolithiasis
130	0.6339	0.706125	0.633392	dehydration
129	0.633817	0.751125	0.633101	deglutition.disorder
230	0.633797	0.805	0.641273	sinus.tachycardia
0	0.633293	0.732625	0.638459	AFIB
237	0.63289	0.729625	0.635355	thrombocytopenia
163	0.632723	0.828	0.637192	haematochezia
128	0.632621	0.772375	0.638702	deep.vein.thromboses
1	0.632122	0.7505	0.632951	Abnormal.Gait
17	0.631875	0.80125	0.637098	Blood.calcium.decreased
211	0.63186	0.7055	0.632306	neuropathy
224	0.631732	0.73125	0.633187	respiratory.failure
228	0.631274	0.733625	0.633247	sepsis
89	0.631068	0.7995	0.637553	balance.disorder
5	0.630585	0.854375	0.637235	Acute.Respiratory.Distress.Syndrome
209	0.630392	0.662625	0.630451	neumonia
57	0.630263	0.778125	0.626471	abdominal.distension
204	0.629367	0.8495	0.640189	musculoskeletal.pain
219	0.629333	0.837375	0.62727	pericardial.effusion
82	0.629331	0.836125	0.631982	ascites
179	0.628708	0.77	0.629762	hypokalaemia
147	0.628656	0.8555	0.629319	encephalopathy
222	0.628595	0.823625	0.632616	pulmonary.hypertension
236	0.627751	0.843875	0.637654	tachycardia.ventricular
84	0.627546	0.846	0.639246	aspiration.pneumonia
107	0.626775	0.783875	0.629745	cardiac.enlargement
216	0.62651	0.77425	0.626921	palpitation
22	0.626483	0.818	0.626635	Chronic.Kidney.Disease
14	0.62624	0.848625	0.631474	Bilirubinaemia
42	0.624928	0.842125	0.626587	Hypotension.Orthostatic
238	0.624887	0.853875	0.628331	tinnitus
44	0.624857	0.784	0.630512	Incontinence
190	0.624151	0.841375	0.629747	leucocytosis
137	0.623785	0.7225	0.626379	drowsiness
217	0.623313	0.78675	0.625812	pancreatitis
181	0.623236	0.773125	0.629852	hypoxia
242	0.62304	0.8235	0.627352	wheeze
136	0.621939	0.6815	0.62086	dizziness
4	0.621878	0.826875	0.631406	Acidosis
176	0.621769	0.746625	0.623125	hyperhidrosis
15	0.621452	0.785	0.621334	Bladder.inflammation
172	0.6214	0.8365	0.629331	herpes.zoster
36	0.621264	0.6525	0.621536	Fatigue
122	0.620661	0.811375	0.625609	coma
6	0.620534	0.812	0.624627	Adenopathy
223	0.620471	0.85275	0.628619	pyoderma
164	0.620004	0.808125	0.621701	haemorrhage.rectum
71	0.619861	0.8225	0.621659	alopecia
151	0.619821	0.751875	0.619528	erythema
157	0.6191	0.85225	0.621718	flu
183	0.619057	0.854	0.62221	increased.platelet.count
85	0.619025	0.655125	0.618854	asthenia
240	0.618729	0.73575	0.621419	tremor
140	0.618389	0.798625	0.620027	dysarthria
112	0.618281	0.83325	0.624472	cataract
231	0.618276	0.84775	0.619956	skin.lesion
53	0.618222	0.74975	0.620074	Paraesthesia
169	0.617927	0.853625	0.6247	hemiparesis
178	0.617748	0.75825	0.621239	hypoglycaemia
148	0.617531	0.855	0.626137	enlarged.liver
90	0.617156	0.833125	0.620663	bladder.retention
226	0.617063	0.851	0.624285	rhinorrhea
185	0.616788	0.7545	0.618758	infection
196	0.616759	0.775125	0.615318	lung.edema
124	0.616385	0.839125	0.614152	conjunctivitis
66	0.615701	0.832875	0.618826	adenocarcinoma
234	0.615416	0.839875	0.619503	spinning.sensation
195	0.615237	0.680375	0.616589	loss.of.weight
114	0.614485	0.812	0.622839	cerebral.infarct
191	0.614389	0.823375	0.622734	leucopenia
109	0.614338	0.84625	0.622591	cardiac.murmur
166	0.613819	0.8465	0.619199	head.injury
23	0.613794	0.68975	0.61458	Cough
189	0.613585	0.686125	0.615163	kidney.failure
72	0.6132	0.632625	0.613473	anaemia
117	0.613075	0.752625	0.614073	chill
76	0.612991	0.62125	0.612886	arterial.pressure.NOS.decreased
132	0.612782	0.83775	0.616978	difficulty.in.walking
162	0.612572	0.7725	0.614238	gastrointestinal.bleed
68	0.612246	0.7345	0.616617	agitated
31	0.612157	0.776375	0.608965	Embolism.pulmonary
175	0.612032	0.687125	0.612092	hyperglycaemia
207	0.611994	0.642625	0.610938	nausea
58	0.611123	0.7445	0.612648	abdominal.pain.upper
60	0.610953	0.8465	0.619601	abnormal.movements
75	0.610936	0.802125	0.61451	aptyalism
40	0.610523	0.827375	0.619966	Hepatic.failure
70	0.610466	0.772125	0.611904	allergies
87	0.609574	0.77025	0.613534	asystole
131	0.608936	0.648375	0.608108	diarrhea
77	0.608791	0.737125	0.609204	arterial.pressure.NOS.increased
220	0.608366	0.795875	0.613691	phlebothrombosis
65	0.608141	0.6965	0.608276	acute.kidney.failure
32	0.607824	0.813375	0.617202	Excess.potassium
156	0.607489	0.826625	0.61429	flatulence
225	0.607397	0.83025	0.611155	rhabdomyolysis
123	0.606584	0.681375	0.607297	confusion
98	0.606409	0.763125	0.61261	bradycardia
67	0.606271	0.82775	0.610813	adynamic.ileus
8	0.605931	0.696625	0.604957	Anorexia
188	0.605085	0.80625	0.606814	joint.swelling
2	0.60437	0.789875	0.602999	Abnormal.LFTs
170	0.604035	0.84175	0.608344	hepatitis
91	0.603648	0.853625	0.606537	bleb
199	0.603496	0.8205	0.614832	metabolic.acidosis
201	0.603323	0.841125	0.607287	mucositis.oral
184	0.603216	0.76625	0.609463	increased.white.blood.cell.count
92	0.603142	0.804875	0.606748	blood.in.urine
10	0.603041	0.753625	0.604382	Arrhythmia
134	0.602748	0.792375	0.611951	disorder.Renal
203	0.602389	0.7655	0.607429	muscle.weakness
29	0.602325	0.796625	0.60682	Drug.hypersensitivity
168	0.60206	0.68975	0.60366	heart.rate.increased
35	0.601235	0.720875	0.605286	Fainting
33	0.600112	0.849875	0.604115	Extrasystoles.Ventricular
108	0.600107	0.805375	0.612045	cardiac.failure
25	0.599575	0.620875	0.5997	Difficulty.breathing
127	0.599431	0.831875	0.604612	coughing.blood
182	0.599	0.82775	0.601981	icterus
93	0.597604	0.724125	0.599361	blood.sodium.decreased
95	0.596888	0.652875	0.597475	body.temperature.increased
146	0.595786	0.64575	0.595869	emesis
194	0.59499	0.727	0.593848	loss.of.consciousness
64	0.594468	0.851375	0.595745	acute.brain.syndrome
27	0.593209	0.8125	0.594814	Disorder.Lung
187	0.589226	0.731375	0.592597	itch
126	0.588686	0.7245	0.590753	convulsion
138	0.587614	0.7615	0.591422	drug.toxicity.NOS
153	0.587002	0.78575	0.59091	facial.flushing
173	0.586037	0.81575	0.591189	hive
150	0.584241	0.709375	0.58506	eruption
16	0.582729	0.734	0.582475	Bleeding
235	0.581481	0.753125	0.584192	still.birth
110	0.578472	0.804625	0.585037	cardiovascular.collapse
133	0.577873	0.83775	0.580939	disease.of.liver
69	0.575441	0.72125	0.579551	allergic.dermatitis
149	0.572399	0.803	0.57746	epistaxis
144	0.571125	0.6615	0.571133	edema
11	0.568202	0.735	0.568957	Aspartate.Aminotransferase.Increase
37	0.561753	0.697625	0.56117	Feeling.unwell
